# Mitochondrial dysfunction underlies cardiac contractility and growth defects in a zebrafish model of *NAA15*-related heart disease

**DOI:** 10.1101/2025.08.04.668548

**Authors:** Warlen P. Piedade, Olivia Weeks, Hannah R. Moran, Alexander A. Akerberg, Michael M. Molnar, Jennifer Galdieri, Ashley Buick, Rongbin Zheng, Kaifu Chen, Hasmik Keshishian, Patrick Hart, Steven A. Carr, Calum A. MacRae, Caroline E. Burns, C. Geoffrey Burns

**Author notes:** Correspondence: C. Geoffrey Burns and Caroline E. Burns.

## Abstract

Delineating the genetic and environmental instigators of congenital heart disease (CHD), affecting up to 1% of newborns, will improve preventative, diagnostic, and therapeutic efforts to mitigate disease outcomes. Although mutations in *NAA15*, which encodes the auxiliary subunit of N-alpha-acetyltransferase A (NatA), are associated with CHD in humans, vertebrate animal models of *NAA15*-related heart disease have yet to be described. Therefore, we isolated zebrafish strains carrying null mutations in paralogs *naa15a* and *naa15b,* which we co-localized to the early larval myocardium. Double knockout (DKO) *naa15*-deficient larvae exhibited diminutive, lowly contractile, and bradycardic ventricles composed of fewer and smaller cardiomyocytes (CMs) incapable of proliferation. On a subcellular level, mutant CMs exhibited moderately disorganized myofibrils. CM-specific re-expression of *naa15a* partially rescued the contractility and growth deficits, revealing an indispensable myocardial function. Ubiquitous mis-expression of human *NAA15* achieved complete rescue, enabling functional testing of human *NAA15* variants. Animals with a reduced dosage (RD) of *naa15* survived to adulthood and shared phenotypes with DKO larvae, including smaller ventricular chambers and CMs, which exhibited mosaic myofibril disarray. Deep quantitative proteomic profiling of WT and *naa15^RD^* adult hearts revealed differential expression of multiple protein classes, including several subunits of mitochondrial respiratory complex I, a component of the electron transport chain. Accordingly, we documented reduced mitochondrial content and function in the myocardium of *naa15*-deficient larvae. Taken together, our data reveal myocardial functional and structural abnormalities associated with mitochondrial dysfunction in a vertebrate animal model of *NAA15*-related heart disease.
