## Supplementary material for "Mitochondrial dysfunction underlies cardiac contractility and growth defects in a zebrafish model of *NAA15*-related heart disease": Table S1

### Sheet: Sheet1
Primer Name	Sequence (5' - 3')	Application
15a-geno-F	6-FAM-AGAGATGCTACGAACAC	naa15a genotyping
15a-geno-R	ATTGCCAGGGTCTCTGTGTG	naa15a genotyping
15b-geno-F	TCTGTTGAATCTGGAGCGGTT	naa15b genotyping
15b-geno-R	6-FAM-CTGTGACTCAGTCTGCCCTTT	naa15b genotyping
15a-iso-F	CGAAGGAGAACGCGCTCTTTA	naa15a isoform identification
15a-iso-R	TCGGAGGATTTGCAGATTGTCT	naa15a isoform identification
15a-qPCR-F	GAAGCCCTCGATCATCTGAC	naa15a qPCR
15a-qPCR-R	GACTTCAATCTAGCCCGACC	naa15a qPCR
15b-qPCR-F	GCGTCGTGGATTGGTTATGC	naa15b qPCR
15b-qPCR-R	CCTGCTTCTCTCAGCACCTG	naa15b qPCR
10-qPCR-F	CGATGGGGAAGATGCTTACG	naa10 qPCR
10-qPCR-R	ACCTGGCTTCTGCAACTCATC	naa10 qPCR
hypk-qPCR-F	AACCGACAGAAAAGCCGAGA	hypk qPCR
hypk-qPCR-R	CAATCACGGACATTGCCGTTT	hypk qPCR
50-qPCR-F	CTGCCAAATACCGCCAACTG	naa50 qPCR
50-qPCR-R	AACTCGATCCGGCCTTTCAT	naa50 qPCR
15a-WISH-F	ATGCCCTCGATAACTCTGCCACCGAAG	colorimetric WISH probe for naa15a
15a-WISH-R	GGTAGAGTGATTTGAGTGTGGTAAAAACTG	colorimetric WISH probe for naa15a
15b-WISH-F	ATGCCGACAGTCACTTTGCCTCCCAAAGAA	colorimetric WISH probe for naa15b
15b-WISH-R	TGATAGAGAGATCGGAGTGTGGTGAAGACT	colorimetric WISH probe for naa15b
h15HA-CS2-F	AATACAAGCTACTTGTTCTTTTTGCAGGATCCCATCGATATGCCCTCGATAACTCTGCCA	cloning HA-tagged human NAA15 cDNA into pCS2+
h15HA-CS2-R	ATCTACGTAATACGACTCACTATAGTTCTAGAGGCTCGAGTCAAATTTCATTGGCCAGTTC	cloning HA-tagged human NAA15 cDNA into pCS2+
h15HA-K336fs-F	CCTTTTGTCTTTGTATAATGAT	SDM to generate cDNA encoding HA-tagged human NAA15 K336fs variant
h15HA-K336fs-R	TTATACAAAGACAAAAGGTGGC	SDM to generate cDNA encoding HA-tagged human NAA15 K336fs variant
h15HA-R276W-F	TAGCCATTCTAACATATTAGCT	SDM to generate cDNA encoding HA-tagged human NAA15 R276W variant
h15HA-R276W-R	ATGTTAGAATGGCTAAAAATT	SDM to generate cDNA encoding HA-tagged human NAA15 R276W variant
h15HA-L566V-F	GCTTCACATAGATCTCTATAGCAAT	SDM to generate cDNA encoding HA-tagged human NAA15 L566V variant
h15HA-L566V-F	GAGATCTATGTGAAGCTTCATGA	SDM to generate cDNA encoding HA-tagged human NAA15 L566V variant
mCherry-F-ClaI	ATCGATATGGTGAGCAAGGGCGAGGAG	cloning mCherry cDNA into pCS2+
mCherry-R-XhoI	ATGCTCGAGCTACTTGTACAGCTCGTCCATGCC	cloning mCherry cDNA into pCS2+
